# A distinct phylogenetic cluster of Indian SARS-CoV-2 isolates

**DOI:** 10.1101/2020.05.31.126136

**Authors:** Sofia Banu, Bani Jolly, Payel Mukherjee, Priya Singh, Shagufta Khan, Lamuk Zaveri, Sakshi Shambhavi, Namami Gaur, Rakesh K Mishra, Vinod Scaria, Divya Tej Sowpati

## Abstract

From an isolated epidemic, COVID-19 has now emerged as a global pandemic. The availability of genomes in the public domain following the epidemic provides a unique opportunity to understand the evolution and spread of the SARS-CoV-2 virus across the globe. The availability of whole genomes from multiple states in India prompted us to analyse the phylogenetic clusters of genomes in India. We performed whole-genome sequencing for 64 genomes making a total of 361 genomes from India, followed by phylogenetic clustering, substitution analysis, and dating of the different phylogenetic clusters of viral genomes. We describe a distinct phylogenetic cluster (Clade I / A3i) of SARS-CoV-2 genomes from India, which encompasses 41% of all genomes sequenced and deposited in the public domain from multiple states in India. Globally 3.5% of genomes, which till date could not be mapped to any distinct known cluster fall in this newly defined clade. The cluster is characterized by a core set of shared genetic variants – C6312A (T2016K), C13730T (A88V/A97V), C23929T, and C28311T (P13L). Further, the cluster is also characterized by a nucleotide substitution rate of 1.4 × 10^−3^ variants per site per year, lower than the prevalent A2a cluster, and predominantly driven by variants in the E and N genes and relative sparing of the S gene. Epidemiological assessments suggest that the common ancestor emerged in the month of February 2020 and possibly resulted in an outbreak followed by countrywide spread, as evidenced by the low divergence of the genomes from across the country. To the best of our knowledge, this is the first comprehensive study characterizing the distinct and predominant cluster of SARS-CoV-2 in India.
