## Supplementary Data 1 for "A distinct phylogenetic cluster of Indian SARS-CoV-2 isolates"

### Sheet: Sheet1
Virus name	Type	Passage details/history	Collection date	Location	Host	Gender	Patient age	Patient status	Specimen source	Outbreak
hCoV-19/India/CCMB_NIV5/2020	betacoronavirus	Original	2020-03-17	Asia/India/Maharashtra/	Human	Male	37	Hospitalized	Oro-pharyngeal swab	Mumbai
hCoV-19/India/CCMB_NIV4/2020	betacoronavirus	Original	2020-03-26	Asia/India/Maharashtra/	Human	Female	65	Hospitalized	Oro-pharyngeal swab	Sangli
hCoV-19/India/CCMB_NIV3/2020	betacoronavirus	Original	2020-03-27	Asia/India/Maharashtra/	Human	Female	44	Hospitalized	Oro-pharyngeal swab	Kolhapur
hCoV-19/India/CCMB_J021/2020	betacoronavirus	Original	2020-03-30	Asia/India/Telangana	Human	Male	59	unknown	Naso-pharyngeal swab/Oro-pharyngeal swab	Kamareddy
hCoV-19/India/CCMB_J009/2020	betacoronavirus	Original	2020-03-30	Asia/India/Telangana	Human	Male	52	unknown	Naso-pharyngeal swab/Oro-pharyngeal swab	Kamareddy
hCoV-19/India/CCMB_J014/2020	betacoronavirus	Original	2020-03-30	Asia/India/Telangana	Human	Male	58	unknown	Naso-pharyngeal swab/Oro-pharyngeal swab	Hyderabad
hCoV-19/India/CCMB_J048/2020	betacoronavirus	Original	2020-03-31	Asia/India/Telangana	Human	Male	24	unknown	Naso-pharyngeal swab/Oro-pharyngeal swab	Sangareddy
hCoV-19/India/CCMB_J043/2020	betacoronavirus	Original	2020-03-31	Asia/India/Telangana	Human	Male	30	unknown	Naso-pharyngeal swab/Oro-pharyngeal swab	Sangareddy
hCoV-19/India/CCMB_J067/2020	betacoronavirus	Original	2020-03-31	Asia/India/Telangana	Human	Male	34	unknown	Naso-pharyngeal swab/Oro-pharyngeal swab	Gadwal
hCoV-19/India/CCMB_J068/2020	betacoronavirus	Original	2020-03-31	Asia/India/Telangana	Human	Male	21	unknown	Naso-pharyngeal swab/Oro-pharyngeal swab	Jogulamba Gadwal
hCoV-19/India/CCMB_J057/2020	betacoronavirus	Original	2020-03-31	Asia/India/Telangana	Human	Male	44	unknown	Naso-pharyngeal swab/Oro-pharyngeal swab	Sangareddy
hCoV-19/India/CCMB_J045/2020	betacoronavirus	Original	2020-03-31	Asia/India/Telangana	Human	Male	36	unknown	Naso-pharyngeal swab/Oro-pharyngeal swab	Sangareddy
hCoV-19/India/CCMB_J047/2020	betacoronavirus	Original	2020-03-31	Asia/India/Telangana	Human	Male	27	unknown	Naso-pharyngeal swab/Oro-pharyngeal swab	Kamareddy
hCoV-19/India/CCMB_J125/2020	betacoronavirus	Original	2020-04-01	Asia/India/Telangana	Human	Male	40	unknown	Naso-pharyngeal swab/Oro-pharyngeal swab	Sangareddy
hCoV-19/India/CCMB_J199/2020	betacoronavirus	Original	2020-04-01	Asia/India/Telangana	Human	Male	56	unknown	Naso-pharyngeal swab/Oro-pharyngeal swab	Mahbubnagar
hCoV-19/India/CCMB_J283/2020	betacoronavirus	Original	2020-04-01	Asia/India/Telangana	Human	Male	73	unknown	Naso-pharyngeal swab/Oro-pharyngeal swab	Adilabad
hCoV-19/India/CCMB_J288/2020	betacoronavirus	Original	2020-04-01	Asia/India/Telangana	Human	Male	26	unknown	Naso-pharyngeal swab/Oro-pharyngeal swab	Adilabad
hCoV-19/India/CCMB_J165/2020	betacoronavirus	Original	2020-04-01	Asia/India/Telangana	Human	Male	35	unknown	Naso-pharyngeal swab/Oro-pharyngeal swab	Peddapally
hCoV-19/India/CCMB_J212/2020	betacoronavirus	Original	2020-04-01	Asia/India/Telangana	Human	Female	34	unknown	Naso-pharyngeal swab/Oro-pharyngeal swab	Nizamabad
hCoV-19/India/CCMB_J278/2020	betacoronavirus	Original	2020-04-01	Asia/India/Telangana	Human	Male	33	unknown	Naso-pharyngeal swab/Oro-pharyngeal swab	Adilabad
hCoV-19/India/CCMB_J131/2020	betacoronavirus	Original	2020-04-01	Asia/India/Telangana	Human	Male	27	unknown	Naso-pharyngeal swab/Oro-pharyngeal swab	Kamareddy
hCoV-19/India/CCMB_J220/2020	betacoronavirus	Original	2020-04-01	Asia/India/Telangana	Human	Male	37	unknown	Naso-pharyngeal swab/Oro-pharyngeal swab	Nizamabad
hCoV-19/India/CCMB_J222/2020	betacoronavirus	Original	2020-04-01	Asia/India/Telangana	Human	Male	51	unknown	Naso-pharyngeal swab/Oro-pharyngeal swab	Nizamabad
hCoV-19/India/CCMB_J304/2020	betacoronavirus	Original	2020-04-01	Asia/India/Telangana	Human	Male	72	unknown	Naso-pharyngeal swab/Oro-pharyngeal swab	Adilabad
hCoV-19/India/CCMB_J107/2020	betacoronavirus	Original	2020-04-01	Asia/India/Telangana	Human	Male	27	unknown	Naso-pharyngeal swab/Oro-pharyngeal swab	Mahboobnagar
hCoV-19/India/CCMB_J132/2020	betacoronavirus	Original	2020-04-01	Asia/India/Telangana	Human	Female	29	unknown	Naso-pharyngeal swab/Oro-pharyngeal swab	Kamareddy
hCoV-19/India/CCMB_J166/2020	betacoronavirus	Original	2020-04-01	Asia/India/Telangana	Human	Female	52	unknown	Naso-pharyngeal swab/Oro-pharyngeal swab	Mahboobnagar
hCoV-19/India/CCMB_J206/2020	betacoronavirus	Original	2020-04-01	Asia/India/Telangana	Human	Male	45	unknown	Naso-pharyngeal swab/Oro-pharyngeal swab	Nizamabad
hCoV-19/India/CCMB_J207/2020	betacoronavirus	Original	2020-04-01	Asia/India/Telangana	Human	Male	41	unknown	Naso-pharyngeal swab/Oro-pharyngeal swab	Nizamabad
hCoV-19/India/CCMB_J223/2020	betacoronavirus	Original	2020-04-01	Asia/India/Telangana	Human	Male	37	unknown	Naso-pharyngeal swab/Oro-pharyngeal swab	Nizamabad
hCoV-19/India/CCMB_J224/2020	betacoronavirus	Original	2020-04-01	Asia/India/Telangana	Human	Male	29	unknown	Naso-pharyngeal swab/Oro-pharyngeal swab	Nizamabad
hCoV-19/India/CCMB_J230/2020	betacoronavirus	Original	2020-04-01	Asia/India/Telangana	Human	Male	59	unknown	Naso-pharyngeal swab/Oro-pharyngeal swab	Nizamabad
hCoV-19/India/CCMB_J235/2020	betacoronavirus	Original	2020-04-01	Asia/India/Telangana	Human	Male	43	unknown	Naso-pharyngeal swab/Oro-pharyngeal swab	Nizamabad
hCoV-19/India/CCMB_J118/2020	betacoronavirus	Original	2020-04-01	Asia/India/Telangana	Human	Male	32	unknown	Naso-pharyngeal swab/Oro-pharyngeal swab	Nagakurnool
hCoV-19/India/CCMB_J208/2020	betacoronavirus	Original	2020-04-01	Asia/India/Telangana	Human	Male	28	unknown	Naso-pharyngeal swab/Oro-pharyngeal swab	Nizamabad
hCoV-19/India/CCMB_J247/2020	betacoronavirus	Original	2020-04-01	Asia/India/Telangana	Human	Male	24	unknown	Naso-pharyngeal swab/Oro-pharyngeal swab	Adilabad
hCoV-19/India/CCMB_J375/2020	betacoronavirus	Original	2020-04-02	Asia/India/Telangana	Human	Female	22	unknown	Naso-pharyngeal swab/Oro-pharyngeal swab	Rangareddy
hCoV-19/India/CCMB_J458/2020	betacoronavirus	Original	2020-04-02	Asia/India/Telangana	Human	Male	26	unknown	Naso-pharyngeal swab/Oro-pharyngeal swab	Nirmal
hCoV-19/India/CCMB_J350/2020	betacoronavirus	Original	2020-04-02	Asia/India/Telangana	Human	Male	21	Diascharged after recovery	Naso-pharyngeal swab/Oro-pharyngeal swab	Nalgonda
hCoV-19/India/CCMB_J318/2020	betacoronavirus	Original	2020-04-02	Asia/India/Telangana	Human	Female	26	Discharged after recovery	Naso-pharyngeal swab/Oro-pharyngeal swab	Nalgonda
hCoV-19/India/CCMB_J374/2020	betacoronavirus	Original	2020-04-02	Asia/India/Telangana	Human	Female	45	unknown	Naso-pharyngeal swab/Oro-pharyngeal swab	Rangareddy
hCoV-19/India/CCMB_J390/2020	betacoronavirus	Original	2020-04-02	Asia/India/Telangana	Human	Male	45	unknown	Naso-pharyngeal swab/Oro-pharyngeal swab	Rangareddy
hCoV-19/India/CCMB_J232/2020	betacoronavirus	Original	2020-04-02	Asia/India/Telangana	Human	Male	60	unknown	Naso-pharyngeal swab/Oro-pharyngeal swab	Nizamabad
hCoV-19/India/CCMB_J321/2020	betacoronavirus	Original	2020-04-02	Asia/India/Telangana	Human	Female	20	discharged after recovery	Naso-pharyngeal swab/Oro-pharyngeal swab	Nalgonda
hCoV-19/India/CCMB_J327/2020	betacoronavirus	Original	2020-04-02	Asia/India/Telangana	Human	Female	48	unknown	Naso-pharyngeal swab/Oro-pharyngeal swab	Nalgonda
hCoV-19/India/CCMB_NIV1/2020	betacoronavirus	Original	2020-04-04	Asia/India/Maharashtra/	Human	Male	57	Hospitalized	Oro-pharyngeal swab	Pune
hCoV-19/India/CCMB_NIV2/2020	betacoronavirus	Original	2020-04-04	Asia/India/Maharashtra/	Human	Male	35	Hospitalized	Oro-pharyngeal swab	Ahmednagar
hCoV-19/India/CCMB_J812/2020	betacoronavirus	Original	2020-04-06	Asia/India/Telangana	Human	Male	24	Unknown	Naso-pharyngeal swab/Oro-pharyngeal swab	Rangareddy
hCoV-19/India/CCMB_K128/2020	betacoronavirus	Original	2020-04-10	Asia/India/Telangana	Human	Female	10	unknown	Naso-pharyngeal swab/Oro-pharyngeal swab	Khammam
hCoV-19/India/CCMB_K496/2020	betacoronavirus	Original	2020-04-13	Asia/India/Telangana	Human	Male	55	unknown	Naso-pharyngeal swab/Oro-pharyngeal swab	Nizamabad
hCoV-19/India/CCMB_K600B/2020	betacoronavirus	Original	2020-04-14	Asia/India/Telangana	Human	Male	15	unknown	Naso-pharyngeal swab/Oro-pharyngeal swab	Nizamabad
hCoV-19/India/CCMB_K599/2020	betacoronavirus	Original	2020-04-14	Asia/India/Telangana	Human	Female	32	Unknown	Naso-pharyngeal swab/Oro-pharyngeal swab	Nizamabad
hCoV-19/India/CCMB_K499/2020	betacoronavirus	Original	2020-04-14	Asia/India/Telangana	Human	Male	19	Unknown	Naso-pharyngeal swab/Oro-pharyngeal swab	Rangareddy
hCoV-19/India/CCMB_K500/2020	betacoronavirus	Original	2020-04-14	Asia/India/Telangana	Human	Male	12	Unknown	Naso-pharyngeal swab/Oro-pharyngeal swab	Rangareddy
hCoV-19/India/CCMB_K601/2020	betacoronavirus	Original	2020-04-14	Asia/India/Telangana	Human	Female	13	Unknown	Naso-pharyngeal swab/Oro-pharyngeal swab	Nizamabad
hCoV-19/India/CCMB_K771/2020	betacoronavirus	Original	2020-04-15	Asia/India/Telangana	Human	Male	36	unknown	Naso-pharyngeal swab/Oro-pharyngeal swab	Jogulamba Gadwal
hCoV-19/India/CCMB_K849/2020	betacoronavirus	Original	2020-04-16	Asia/India/Telangana	Human	Male	49	unknown	Naso-pharyngeal swab/Oro-pharyngeal swab	Rangareddy
hCoV-19/India/CCMB_L007/2020	betacoronavirus	Original	2020-04-16	Asia/India/Telangana	Human	Male	24	unknown	Naso-pharyngeal swab/Oro-pharyngeal swab	Vikarabad
hCoV-19/India/CCMB_L149/2020	betacoronavirus	Original	2020-04-16	Asia/India/Telangana	Human	Male	19	unknown	Naso-pharyngeal swab/Oro-pharyngeal swab	Vikarabad
hCoV-19/India/CCMB_C1-12/2020	betacoronavirus	Original	2020-04-16	Asia/India/Tamil Nadu	Human	Male	30	unknown	Naso-pharyngeal swab/Oro-pharyngeal swab	Chennai
hCoV-19/India/CCMB_C2-13/2020	betacoronavirus	Original	2020-04-16	Asia/India/Tamil Nadu	Human	Female	54	unknown	Naso-pharyngeal swab/Oro-pharyngeal swab	Chennai
hCoV-19/India/CCMB_C3-14/2020	betacoronavirus	Original	2020-04-16	Asia/India/Tamil Nadu	Human	Female	38	unknown	Naso-pharyngeal swab/Oro-pharyngeal swab	Chennai
hCoV-19/India/CCMB_L044/2020	betacoronavirus	Original	2020-04-16	Asia/India/Telangana	Human	Female	45	Unknown	Naso-pharyngeal swab/Oro-pharyngeal swab	Vikarabad
hCoV-19/India/CCMB_C4-15/2020	betacoronavirus	Original	2020-04-20	Asia/India/Tamil Nadu	Human	Male	24	unknown	Naso-pharyngeal swab/Oro-pharyngeal swab	Chennai
