## Supplementary Data 3 for "A distinct phylogenetic cluster of Indian SARS-CoV-2 isolates"

### Sheet: Sheet1
Supplementary Data 3 - Compendium of problematic genomic loci
START	END	SITE_DESCRIPTION
1	55	Low coverage and high sequencing/mapping errors rate site
29804	29903
187	187	Hypermutable low-fitness sites
1059	1059
2094	2094
3037	3037
3130	3130
6990	6990
8022	8022
10323	10323
10741	10741
11074	11074
13408	13408
14786	14786
19684	19684
20148	20148
21137	21137
24034	24034
24378	24378
25563	25563
26144	26144
26461	26461
26681	26681
28077	28077
28826	28826
28854	28854
29700	29700
4050	4050	Homoplasic sites exclusive to single sequencing lab/geographic location
13402	13402
11083	11083	Strongly homoplasic sites
15324	15324
21575	21575
18529	18529	Nextstrain masked sites
29849	29849
29851	29851
29853	29853
