## Supplementary Data 4 for "A distinct phylogenetic cluster of Indian SARS-CoV-2 isolates"

### Sheet: Sheet1
Supplementary Data 4 - Parameters and their prior values used in the analysis
Parameter	Prior
kappa	LogNormal [1,1.25]
frequencies	Dirichlet[1,1]
alpha	Exponential [0.5]
clock.rate	CTMC rate reference prior
popsize	LogNormal [1,2]
growth rate	Exponential, Laplace [100,1]
