## Supplementary Data 6 for "A distinct phylogenetic cluster of Indian SARS-CoV-2 isolates"

### Sheet: Sheet1
Supplementary Data 6 - State-wise proportions of Clade I/A3i genomes sequenced from India
State	#Mapping Genomes	% of genomes
Telangana:	57/61	93.44
Delhi:	20/38	52.63
Tamil Nadu:	18/19	94.74
Gujarat:	11/130	8.46
Maharashtra:	2020-09-12	75
Karnataka:	2020-08-17	47.06
Bihar:	2020-06-06	100
West Bengal:	2020-04-12	33.33
Uttar Pradesh:	2020-03-05	60
Andhra Pradesh:	2020-02-02	100
Assam:	2020-02-02	100
Haryana:	2020-01-01	100
Jammu and Kashmir:	2020-01-01	100
Madhya Pradesh:	2020-01-10	10
Odisha:	2020-01-01	100
Rajasthan:	2020-01-01	100
