## Supplementary Data 7 for "A distinct phylogenetic cluster of Indian SARS-CoV-2 isolates"

### Sheet: All
Supplementary Data 7 - Patient details for the Indian samples provided by GISAID
Virus name	Accession ID	Collection date	Location	Additional location information	Gender	Patient age	Patient status	Passage	Specimen	Additional host information
hCoV-19/India/GBRC10/2020	EPI_ISL_437438	24/04/20	Asia / India / Gujarat / Surat		Male	26	unknown	Original	Oro-pharyngeal swab
hCoV-19/India/GBRC16/2020	EPI_ISL_437444	26/04/20	Asia / India / Gujarat / Surat		Female	50	unknown	Original	Oro-pharyngeal swab
hCoV-19/India/GBRC24a/2020	EPI_ISL_437453	26/04/20	Asia / India / Gujarat / Ahmedabad		Female	52	unknown	Original	Oro-pharyngeal swab
hCoV-19/India/GBRC24b/2020	EPI_ISL_437454	26/04/20	Asia / India / Gujarat / Ahmedabad		Female	52	unknown	Original	Oro-pharyngeal swab
hCoV-19/India/GMC-RK1090/2020	EPI_ISL_438139	25/03/20	Asia / India / Telengana / Hyderabad		Female	63	Hospitalized/Released	Original(Clinical Sample)	Oro-pharyngeal swab
hCoV-19/India/CCMB_J021/2020	EPI_ISL_447556	30/03/20	Asia / India / Telangana	-	Male	59	unknown	Original	Naso-pharyngeal swab/Oro-pharyngeal swab	-
hCoV-19/India/CCMB_J009/2020	EPI_ISL_447557	30/03/20	Asia / India / Telangana	-	Male	52	unknown	Original	Naso-pharyngeal swab/Oro-pharyngeal swab	-
hCoV-19/India/CCMB_J014/2020	EPI_ISL_447558	30/03/20	Asia / India / Telangana	-	Male	58	unknown	Original	Naso-pharyngeal swab/Oro-pharyngeal swab	-
hCoV-19/India/CCMB_J048/2020	EPI_ISL_447559	31/03/20	Asia / India / Telangana	-	Male	24	unknown	Original	Naso-pharyngeal swab/Oro-pharyngeal swab	-
hCoV-19/India/CCMB_J043/2020	EPI_ISL_447560	31/03/20	Asia / India / Telangana	-	Male	30	unknown	Original	Naso-pharyngeal swab/Oro-pharyngeal swab	-
hCoV-19/India/CCMB_J067/2020	EPI_ISL_447561	31/03/20	Asia / India / Telangana	-	Male	34	unknown	Original	Naso-pharyngeal swab/Oro-pharyngeal swab	-
hCoV-19/India/CCMB_J068/2020	EPI_ISL_447562	31/03/20	Asia / India / Telangana	-	Male	21	unknown	Original	Naso-pharyngeal swab/Oro-pharyngeal swab	-
hCoV-19/India/CCMB_J057/2020	EPI_ISL_447563	31/03/20	Asia / India / Telangana	-	Male	44	unknown	Original	Naso-pharyngeal swab/Oro-pharyngeal swab	-
hCoV-19/India/CCMB_J212/2020	EPI_ISL_447564	2020-01-04	Asia / India / Telangana	-	Female	34	unknown	Original	Naso-pharyngeal swab/Oro-pharyngeal swab	-
hCoV-19/India/CCMB_J131/2020	EPI_ISL_447566	2020-01-04	Asia / India / Telangana	-	Male	27	unknown	Original	Naso-pharyngeal swab/Oro-pharyngeal swab	-
hCoV-19/India/CCMB_J304/2020	EPI_ISL_447567	2020-01-04	Asia / India / Telangana	-	Male	72	unknown	Original	Naso-pharyngeal swab/Oro-pharyngeal swab	-
hCoV-19/India/CCMB_J166/2020	EPI_ISL_447568	2020-01-04	Asia / India / Telangana	-	Female	52	unknown	Original	Naso-pharyngeal swab/Oro-pharyngeal swab	-
hCoV-19/India/CCMB_J206/2020	EPI_ISL_447569	2020-01-04	Asia / India / Telangana	-	Male	45	unknown	Original	Naso-pharyngeal swab/Oro-pharyngeal swab	-
hCoV-19/India/CCMB_J207/2020	EPI_ISL_447570	2020-01-04	Asia / India / Telangana	-	Male	41	unknown	Original	Naso-pharyngeal swab/Oro-pharyngeal swab	-
hCoV-19/India/CCMB_J224/2020	EPI_ISL_447571	2020-01-04	Asia / India / Telangana	-	Male	29	unknown	Original	Naso-pharyngeal swab/Oro-pharyngeal swab	-
hCoV-19/India/CCMB_J230/2020	EPI_ISL_447572	2020-01-04	Asia / India / Telangana	-	Male	59	unknown	Original	Naso-pharyngeal swab/Oro-pharyngeal swab	-
hCoV-19/India/CCMB_J118/2020	EPI_ISL_447573	2020-01-04	Asia / India / Telangana		Male	32	unknown	Original	Naso-pharyngeal swab/Oro-pharyngeal swab
hCoV-19/India/CCMB_J458/2020	EPI_ISL_447575	2020-02-04	Asia / India / Telangana		Male	26	unknown	Original	Naso-pharyngeal swab/Oro-pharyngeal swab
hCoV-19/India/CCMB_J232/2020	EPI_ISL_447576	2020-02-04	Asia / India / Telangana		Male	60	unknown	Original	Naso-pharyngeal swab/Oro-pharyngeal swab
hCoV-19/India/CCMB_J321/2020	EPI_ISL_447577	2020-02-04	Asia / India / Telangana	-	Female	20	Discharged after recovery	Original	Naso-pharyngeal swab/Oro-pharyngeal swab	-
hCoV-19/India/CCMB_J327/2020	EPI_ISL_447578	2020-02-04	Asia / India / Telangana	-	Female	48	unknown	Original	Naso-pharyngeal swab/Oro-pharyngeal swab	-
hCoV-19/India/CCMB_K128/2020	EPI_ISL_447579	2020-10-04	Asia / India / Telangana		Female	10	unknown	Original	Naso-pharyngeal swab/Oro-pharyngeal swab
hCoV-19/India/CCMB_K600B/2020	EPI_ISL_447581	14/04/20	Asia / India / Telangana	-	Male	15	unknown	Original	Naso-pharyngeal swab/Oro-pharyngeal swab	-
hCoV-19/India/CCMB_K601/2020	EPI_ISL_447582	14/04/20	Asia / India / Telangana	-	Female	13	unknown	Original	Naso-pharyngeal swab/Oro-pharyngeal swab	-
hCoV-19/India/CCMB_L007/2020	EPI_ISL_447583	16/04/20	Asia / India / Telangana	-	Male	24	unknown	Original	Naso-pharyngeal swab/Oro-pharyngeal swab	-
hCoV-19/India/CCMB_C1-12/2020	EPI_ISL_447584	16/04/20	Asia / India / Tamil Nadu	-	Male	30	unknown	Original	Naso-pharyngeal swab/Oro-pharyngeal swab	-
hCoV-19/India/CCMB_C2-13/2020	EPI_ISL_447585	16/04/20	Asia / India / Tamil Nadu	-	Female	54	unknown	Original	Naso-pharyngeal swab/Oro-pharyngeal swab	-
hCoV-19/India/CCMB_C3-14/2020	EPI_ISL_447586	16/04/20	Asia / India / Tamil Nadu	-	Female	38	unknown	Original	Naso-pharyngeal swab/Oro-pharyngeal swab	-
hCoV-19/India/CCMB_J045/2020	EPI_ISL_447847	31/03/20	Asia / India / Telangana	-	Male	36	Unknown	Original	Naso-pharyngeal swab/Oro-pharyngeal swab	-
hCoV-19/India/CCMB_J165/2020	EPI_ISL_447848	2020-01-04	Asia / India / Telangana	-	Male	35	Unknown	Original	Naso-pharyngeal swab/Oro-pharyngeal swab	-
hCoV-19/India/CCMB_J107/2020	EPI_ISL_447849	2020-01-04	Asia / India / Telangana	-	Male	27	Unknown	Original	Naso-pharyngeal swab/Oro-pharyngeal swab	-
hCoV-19/India/CCMB_J132/2020	EPI_ISL_447850	2020-01-04	Asia / India / Telangana	-	Female	29	Unknown	Original	Naso-pharyngeal swab/Oro-pharyngeal swab	-
hCoV-19/India/CCMB_J223/2020	EPI_ISL_447851	2020-01-04	Asia / India / Telangana	-	Male	37	Unknown	Original	Naso-pharyngeal swab/Oro-pharyngeal swab	-
hCoV-19/India/CCMB_J235/2020	EPI_ISL_447852	2020-01-04	Asia / India / Telangana	-	Male	43	Unknown	Original	Naso-pharyngeal swab/Oro-pharyngeal swab	-
hCoV-19/India/CCMB_J247/2020	EPI_ISL_447853	2020-01-04	Asia / India / Telangana	-	Male	24	Unknown	Original	Naso-pharyngeal swab/Oro-pharyngeal swab	-
hCoV-19/India/CCMB_J350/2020	EPI_ISL_447854	2020-02-04	Asia / India / Telangana	-	Male	21	Discharged after recovery	Original	Naso-pharyngeal swab/Oro-pharyngeal swab	-
hCoV-19/India/CCMB_J318/2020	EPI_ISL_447855	2020-02-04	Asia / India / Telangana	-	Female	26	Discharged after recovery	Original	Naso-pharyngeal swab/Oro-pharyngeal swab	-
hCoV-19/India/CCMB_J374/2020	EPI_ISL_447856	2020-02-04	Asia / India / Telangana	-	Female	45	Unknown	Original	Naso-pharyngeal swab/Oro-pharyngeal swab	-
hCoV-19/India/CCMB_J390/2020	EPI_ISL_447857	2020-02-04	Asia / India / Telangana	-	Male	45	Unknown	Original	Naso-pharyngeal swab/Oro-pharyngeal swab	-
hCoV-19/India/CCMB_J812/2020	EPI_ISL_447858	2020-06-04	Asia / India / Telangana	-	Male	24	Unknown	Original	Naso-pharyngeal swab/Oro-pharyngeal swab	-
hCoV-19/India/CCMB_K771/2020	EPI_ISL_447859	15/04/20	Asia / India / Telangana	-	Male	36	Unknown	Original	Naso-pharyngeal swab/Oro-pharyngeal swab	-
hCoV-19/India/CCMB_J047/2020	EPI_ISL_447862	31/03/20	Asia / India / Telangana	-	Male	27	Unknown	Original	Naso-pharyngeal swab/Oro-pharyngeal swab	-
hCoV-19/India/CCMB_K599/2020	EPI_ISL_447863	14/04/20	Asia / India / Telangana	-	Female	32	Unknown	Original	Naso-pharyngeal swab/Oro-pharyngeal swab	-
hCoV-19/India/CCMB_L044/2020	EPI_ISL_447864	16/04/20	Asia / India / Telangana	-	Female	45	Unknown	Original	Naso-pharyngeal swab/Oro-pharyngeal swab	-
hCoV-19/India/CCMB_NIV1/2020	EPI_ISL_450321	2020-04-04	Asia / India / Maharashtra	-	Male	57	Hospitalized	Original	Oro-pharyngeal swab	-
hCoV-19/India/CCMB_NIV2/2020	EPI_ISL_450322	2020-04-04	Asia / India / Maharashtra	-	Male	35	Hospitalized	Original	Oro-pharyngeal swab	-
hCoV-19/India/CCMB_J125/2020	EPI_ISL_450326	2020-01-04	Asia / India / Telangana	-	Male	40	-	Original	Naso-pharyngeal swab/Oro-pharyngeal swab	-
hCoV-19/India/CCMB_J199/2020	EPI_ISL_450327	2020-01-04	Asia / India / Telangana	-	Male	56	-	Original	Naso-pharyngeal swab/Oro-pharyngeal swab	-
hCoV-19/India/CCMB_J288/2020	EPI_ISL_450329	2020-01-04	Asia / India / Telangana	-	Male	26	-	Original	Naso-pharyngeal swab/Oro-pharyngeal swab	-
hCoV-19/India/CCMB_J220/2020	EPI_ISL_450331	2020-01-04	Asia / India / Telangana	-	Male	37	-	Original	Naso-pharyngeal swab/Oro-pharyngeal swab	-
hCoV-19/India/CCMB_J222/2020	EPI_ISL_450332	2020-01-04	Asia / India / Telangana	-	Male	51	-	Original	Naso-pharyngeal swab/Oro-pharyngeal swab	-
hCoV-19/India/GBRC96/2020	EPI_ISL_450784	2020-09-05	Asia / India / Gujarat / Botad		Male	17	Released, Live	Original
hCoV-19/India/GBRC98/2020	EPI_ISL_450787	2020-11-05	Asia / India / Gujarat / Una		Female	16	unknown	Original
hCoV-19/India/GBRC109/2020	EPI_ISL_451154	2020-03-05	Asia / India / Gujarat / Dahod		Male	9	unknown	Original
hCoV-19/India/GBRC111/2020	EPI_ISL_451156	2020-01-05	Asia / India / Gujarat / Dahod		Male	37	unknown	Original
hCoV-19/India/GBRC114/2020	EPI_ISL_451159	2020-03-05	Asia / India / Gujarat / Dahod		Female	35	unknown	Original
hCoV-19/India/GBRC116/2020	EPI_ISL_451161	2020-03-05	Asia / India / Gujarat / Dahod		Male	37	unknown	Original

### Sheet: Clade A3i
Virus name	Accession ID	Collection date	Location	Host	Additional location information	Gender	Patient age	Patient status	Passage	Specimen	Additional host information
hCoV-19/India/GBRC10/2020	EPI_ISL_437438	24/04/20	Asia / India / Gujarat / Surat	Human		Male	26	unknown	Original	Oro-pharyngeal swab
hCoV-19/India/GBRC16/2020	EPI_ISL_437444	26/04/20	Asia / India / Gujarat / Surat	Human		Female	50	unknown	Original	Oro-pharyngeal swab
hCoV-19/India/GBRC24a/2020	EPI_ISL_437453	26/04/20	Asia / India / Gujarat / Ahmedabad	Human		Female	52	unknown	Original	Oro-pharyngeal swab
hCoV-19/India/GBRC24b/2020	EPI_ISL_437454	26/04/20	Asia / India / Gujarat / Ahmedabad	Human		Female	52	unknown	Original	Oro-pharyngeal swab
hCoV-19/India/GMC-RK1090/2020	EPI_ISL_438139	25/03/20	Asia / India / Telengana / Hyderabad	Human		Female	63	Hospitalized/Released	Original(Clinical Sample)	Oro-pharyngeal swab
hCoV-19/India/CCMB_J021/2020	EPI_ISL_447556	30/03/20	Asia / India / Telangana	Human	-	Male	59	unknown	Original	Naso-pharyngeal swab/Oro-pharyngeal swab	-
hCoV-19/India/CCMB_J009/2020	EPI_ISL_447557	30/03/20	Asia / India / Telangana	Human	-	Male	52	unknown	Original	Naso-pharyngeal swab/Oro-pharyngeal swab	-
hCoV-19/India/CCMB_J014/2020	EPI_ISL_447558	30/03/20	Asia / India / Telangana	Human	-	Male	58	unknown	Original	Naso-pharyngeal swab/Oro-pharyngeal swab	-
hCoV-19/India/CCMB_J048/2020	EPI_ISL_447559	31/03/20	Asia / India / Telangana	Human	-	Male	24	unknown	Original	Naso-pharyngeal swab/Oro-pharyngeal swab	-
hCoV-19/India/CCMB_J043/2020	EPI_ISL_447560	31/03/20	Asia / India / Telangana	Human	-	Male	30	unknown	Original	Naso-pharyngeal swab/Oro-pharyngeal swab	-
hCoV-19/India/CCMB_J067/2020	EPI_ISL_447561	31/03/20	Asia / India / Telangana	Human	-	Male	34	unknown	Original	Naso-pharyngeal swab/Oro-pharyngeal swab	-
hCoV-19/India/CCMB_J068/2020	EPI_ISL_447562	31/03/20	Asia / India / Telangana	Human	-	Male	21	unknown	Original	Naso-pharyngeal swab/Oro-pharyngeal swab	-
hCoV-19/India/CCMB_J057/2020	EPI_ISL_447563	31/03/20	Asia / India / Telangana	Human	-	Male	44	unknown	Original	Naso-pharyngeal swab/Oro-pharyngeal swab	-
hCoV-19/India/CCMB_J212/2020	EPI_ISL_447564	2020-01-04	Asia / India / Telangana	Human	-	Female	34	unknown	Original	Naso-pharyngeal swab/Oro-pharyngeal swab	-
hCoV-19/India/CCMB_J131/2020	EPI_ISL_447566	2020-01-04	Asia / India / Telangana	Human	-	Male	27	unknown	Original	Naso-pharyngeal swab/Oro-pharyngeal swab	-
hCoV-19/India/CCMB_J304/2020	EPI_ISL_447567	2020-01-04	Asia / India / Telangana	Human	-	Male	72	unknown	Original	Naso-pharyngeal swab/Oro-pharyngeal swab	-
hCoV-19/India/CCMB_J166/2020	EPI_ISL_447568	2020-01-04	Asia / India / Telangana	Human	-	Female	52	unknown	Original	Naso-pharyngeal swab/Oro-pharyngeal swab	-
hCoV-19/India/CCMB_J206/2020	EPI_ISL_447569	2020-01-04	Asia / India / Telangana	Human	-	Male	45	unknown	Original	Naso-pharyngeal swab/Oro-pharyngeal swab	-
hCoV-19/India/CCMB_J207/2020	EPI_ISL_447570	2020-01-04	Asia / India / Telangana	Human	-	Male	41	unknown	Original	Naso-pharyngeal swab/Oro-pharyngeal swab	-
hCoV-19/India/CCMB_J224/2020	EPI_ISL_447571	2020-01-04	Asia / India / Telangana	Human	-	Male	29	unknown	Original	Naso-pharyngeal swab/Oro-pharyngeal swab	-
hCoV-19/India/CCMB_J230/2020	EPI_ISL_447572	2020-01-04	Asia / India / Telangana	Human	-	Male	59	unknown	Original	Naso-pharyngeal swab/Oro-pharyngeal swab	-
hCoV-19/India/CCMB_J118/2020	EPI_ISL_447573	2020-01-04	Asia / India / Telangana	Human		Male	32	unknown	Original	Naso-pharyngeal swab/Oro-pharyngeal swab
hCoV-19/India/CCMB_J458/2020	EPI_ISL_447575	2020-02-04	Asia / India / Telangana	Human		Male	26	unknown	Original	Naso-pharyngeal swab/Oro-pharyngeal swab
hCoV-19/India/CCMB_J232/2020	EPI_ISL_447576	2020-02-04	Asia / India / Telangana	Human		Male	60	unknown	Original	Naso-pharyngeal swab/Oro-pharyngeal swab
hCoV-19/India/CCMB_J321/2020	EPI_ISL_447577	2020-02-04	Asia / India / Telangana	Human	-	Female	20	Discharged after recovery	Original	Naso-pharyngeal swab/Oro-pharyngeal swab	-
hCoV-19/India/CCMB_J327/2020	EPI_ISL_447578	2020-02-04	Asia / India / Telangana	Human	-	Female	48	unknown	Original	Naso-pharyngeal swab/Oro-pharyngeal swab	-
hCoV-19/India/CCMB_K128/2020	EPI_ISL_447579	2020-10-04	Asia / India / Telangana	Human		Female	10	unknown	Original	Naso-pharyngeal swab/Oro-pharyngeal swab
hCoV-19/India/CCMB_K600B/2020	EPI_ISL_447581	14/04/20	Asia / India / Telangana	Human	-	Male	15	unknown	Original	Naso-pharyngeal swab/Oro-pharyngeal swab	-
hCoV-19/India/CCMB_K601/2020	EPI_ISL_447582	14/04/20	Asia / India / Telangana	Human	-	Female	13	unknown	Original	Naso-pharyngeal swab/Oro-pharyngeal swab	-
hCoV-19/India/CCMB_L007/2020	EPI_ISL_447583	16/04/20	Asia / India / Telangana	Human	-	Male	24	unknown	Original	Naso-pharyngeal swab/Oro-pharyngeal swab	-
hCoV-19/India/CCMB_C1-12/2020	EPI_ISL_447584	16/04/20	Asia / India / Tamil Nadu	Human	-	Male	30	unknown	Original	Naso-pharyngeal swab/Oro-pharyngeal swab	-
hCoV-19/India/CCMB_C2-13/2020	EPI_ISL_447585	16/04/20	Asia / India / Tamil Nadu	Human	-	Female	54	unknown	Original	Naso-pharyngeal swab/Oro-pharyngeal swab	-
hCoV-19/India/CCMB_C3-14/2020	EPI_ISL_447586	16/04/20	Asia / India / Tamil Nadu	Human	-	Female	38	unknown	Original	Naso-pharyngeal swab/Oro-pharyngeal swab	-
hCoV-19/India/CCMB_J045/2020	EPI_ISL_447847	31/03/20	Asia / India / Telangana	Human	-	Male	36	Unknown	Original	Naso-pharyngeal swab/Oro-pharyngeal swab	-
hCoV-19/India/CCMB_J165/2020	EPI_ISL_447848	2020-01-04	Asia / India / Telangana	Human	-	Male	35	Unknown	Original	Naso-pharyngeal swab/Oro-pharyngeal swab	-
hCoV-19/India/CCMB_J107/2020	EPI_ISL_447849	2020-01-04	Asia / India / Telangana	Human	-	Male	27	Unknown	Original	Naso-pharyngeal swab/Oro-pharyngeal swab	-
hCoV-19/India/CCMB_J132/2020	EPI_ISL_447850	2020-01-04	Asia / India / Telangana	Human	-	Female	29	Unknown	Original	Naso-pharyngeal swab/Oro-pharyngeal swab	-
hCoV-19/India/CCMB_J223/2020	EPI_ISL_447851	2020-01-04	Asia / India / Telangana	Human	-	Male	37	Unknown	Original	Naso-pharyngeal swab/Oro-pharyngeal swab	-
hCoV-19/India/CCMB_J235/2020	EPI_ISL_447852	2020-01-04	Asia / India / Telangana	Human	-	Male	43	Unknown	Original	Naso-pharyngeal swab/Oro-pharyngeal swab	-
hCoV-19/India/CCMB_J247/2020	EPI_ISL_447853	2020-01-04	Asia / India / Telangana	Human	-	Male	24	Unknown	Original	Naso-pharyngeal swab/Oro-pharyngeal swab	-
hCoV-19/India/CCMB_J350/2020	EPI_ISL_447854	2020-02-04	Asia / India / Telangana	Human	-	Male	21	Discharged after recovery	Original	Naso-pharyngeal swab/Oro-pharyngeal swab	-
hCoV-19/India/CCMB_J318/2020	EPI_ISL_447855	2020-02-04	Asia / India / Telangana	Human	-	Female	26	Discharged after recovery	Original	Naso-pharyngeal swab/Oro-pharyngeal swab	-
hCoV-19/India/CCMB_J374/2020	EPI_ISL_447856	2020-02-04	Asia / India / Telangana	Human	-	Female	45	Unknown	Original	Naso-pharyngeal swab/Oro-pharyngeal swab	-
hCoV-19/India/CCMB_J390/2020	EPI_ISL_447857	2020-02-04	Asia / India / Telangana	Human	-	Male	45	Unknown	Original	Naso-pharyngeal swab/Oro-pharyngeal swab	-
hCoV-19/India/CCMB_J812/2020	EPI_ISL_447858	2020-06-04	Asia / India / Telangana	Human	-	Male	24	Unknown	Original	Naso-pharyngeal swab/Oro-pharyngeal swab	-
hCoV-19/India/CCMB_K771/2020	EPI_ISL_447859	15/04/20	Asia / India / Telangana	Human	-	Male	36	Unknown	Original	Naso-pharyngeal swab/Oro-pharyngeal swab	-
hCoV-19/India/CCMB_J047/2020	EPI_ISL_447862	31/03/20	Asia / India / Telangana	Human	-	Male	27	Unknown	Original	Naso-pharyngeal swab/Oro-pharyngeal swab	-
hCoV-19/India/CCMB_K599/2020	EPI_ISL_447863	14/04/20	Asia / India / Telangana	Human	-	Female	32	Unknown	Original	Naso-pharyngeal swab/Oro-pharyngeal swab	-
hCoV-19/India/CCMB_L044/2020	EPI_ISL_447864	16/04/20	Asia / India / Telangana	Human	-	Female	45	Unknown	Original	Naso-pharyngeal swab/Oro-pharyngeal swab	-
hCoV-19/India/CCMB_NIV1/2020	EPI_ISL_450321	2020-04-04	Asia / India / Maharashtra	Human	-	Male	57	Hospitalized	Original	Oro-pharyngeal swab	-
hCoV-19/India/CCMB_NIV2/2020	EPI_ISL_450322	2020-04-04	Asia / India / Maharashtra	Human	-	Male	35	Hospitalized	Original	Oro-pharyngeal swab	-
hCoV-19/India/CCMB_J125/2020	EPI_ISL_450326	2020-01-04	Asia / India / Telangana	Human	-	Male	40	-	Original	Naso-pharyngeal swab/Oro-pharyngeal swab	-
hCoV-19/India/CCMB_J199/2020	EPI_ISL_450327	2020-01-04	Asia / India / Telangana	Human	-	Male	56	-	Original	Naso-pharyngeal swab/Oro-pharyngeal swab	-
hCoV-19/India/CCMB_J288/2020	EPI_ISL_450329	2020-01-04	Asia / India / Telangana	Human	-	Male	26	-	Original	Naso-pharyngeal swab/Oro-pharyngeal swab	-
hCoV-19/India/CCMB_J220/2020	EPI_ISL_450331	2020-01-04	Asia / India / Telangana	Human	-	Male	37	-	Original	Naso-pharyngeal swab/Oro-pharyngeal swab	-
hCoV-19/India/CCMB_J222/2020	EPI_ISL_450332	2020-01-04	Asia / India / Telangana	Human	-	Male	51	-	Original	Naso-pharyngeal swab/Oro-pharyngeal swab	-
hCoV-19/India/GBRC96/2020	EPI_ISL_450784	2020-09-05	Asia / India / Gujarat / Botad	Human		Male	17	Released, Live	Original
hCoV-19/India/GBRC98/2020	EPI_ISL_450787	2020-11-05	Asia / India / Gujarat / Una	Human		Female	16	unknown	Original
hCoV-19/India/GBRC109/2020	EPI_ISL_451154	2020-03-05	Asia / India / Gujarat / Dahod	Human		Male	9	unknown	Original
hCoV-19/India/GBRC111/2020	EPI_ISL_451156	2020-01-05	Asia / India / Gujarat / Dahod	Human		Male	37	unknown	Original
hCoV-19/India/GBRC114/2020	EPI_ISL_451159	2020-03-05	Asia / India / Gujarat / Dahod	Human		Female	35	unknown	Original
hCoV-19/India/GBRC116/2020	EPI_ISL_451161	2020-03-05	Asia / India / Gujarat / Dahod	Human		Male	37	unknown	Original

### Sheet: Clade A2a
Virus name	Accession ID	Collection date	Location	Host	Additional location information	Gender	Patient age	Patient status	Passage	Specimen	Additional host information
hCoV-19/India/763/2020	EPI_ISL_420543	2020-03-03	Asia / India	Human	Italian tourist	Female	73	unknown	Original (Clinical sample)	Nasal swab
hCoV-19/India/770/2020	EPI_ISL_420545	2020-03-03	Asia / India	Human	Italian tourist	Female	77	unknown	Original (Clinical sample)	Nasal swab
hCoV-19/India/772/2020	EPI_ISL_420547	2020-03-03	Asia / India	Human	Italian tourist	Female	70	unknown	Original (Clinical sample)	Nasal swab
hCoV-19/India/773/2020	EPI_ISL_420549	2020-03-03	Asia / India	Human	Italian tourist	Female	65	unknown	Original (Clinical sample)	Nasal swab
hCoV-19/India/777/2020	EPI_ISL_420551	2020-03-03	Asia / India	Human	Indian contact of Italian tourist	Male	59	unknown	Original (Clinical sample)	Nasal swab
hCoV-19/India/781/2020	EPI_ISL_420553	2020-03-03	Asia / India	Human	Italian tourist	Male	66	unknown	Original (Clinical sample)	Nasal swab
hCoV-19/India/c32/2020	EPI_ISL_420555	2020-03-03	Asia / India	Human	Indian contact of Indian Patient having travel history to Italy	Female	37	unknown	Original (Clinical sample)	Nasal swab
hCoV-19/India/1135/2020	EPI_ISL_424362	2020-10-03	Asia / India	Human	Indian citizen sampled at Iran	Female	46	unknown	Original (Clinical sample)	Throat swab Nasal swab
hCoV-19/India/3118/2020	EPI_ISL_424364	17/03/20	Asia / India	Human	Indian contact of Indian Patient having travel history to Italy	Female	25	unknown	Original (Clinical sample)	Mixture of Throat swab Nasal swab
hCoV-19/India/3239/2020	EPI_ISL_424365	17/03/20	Asia / India	Human	Indian contact of Indian Patient having travel history to Italy	Female	26	unknown	Original (Clinical sample)	Mixture of Throat swab and Nasal swab
hCoV-19/India/c31/2020	EPI_ISL_426179	2020-02-03	Asia / India	Human	Indian contact of Indian Patient having travel history to Italy	Male	15	unknown	Original (Clinical sample)	Mixture of throat and nasal swab
hCoV-19/India/GBRC1/2020	EPI_ISL_426414	2020-05-04	Asia / India / Gujarat	Human		Male	37	Released	Original	Oro-pharyngeal swab
hCoV-19/India/GBRC1s/2020	EPI_ISL_426415	2020-05-04	Asia / India / Gujarat	Human		Male	37	Released	Original	Oro-pharyngeal swab, Nasal swab
hCoV-19/India/S3/2020	EPI_ISL_430464	21/03/20	Asia / India / West Bengal / Kolkata	Human		Male	20	unknown	Original		Patient infected while traveling
hCoV-19/India/S5/2020	EPI_ISL_430465	28/03/20	Asia / India / West Bengal / Darjeeling	Human		Female	44	unknown	Original		Patient infected while traveling
hCoV-19/India/S6/2020	EPI_ISL_430466	26/03/20	Asia / India / West Bengal / Tehatta	Human		Male	11	unknown	Original		Patient infected while traveling
hCoV-19/India/S11/2020	EPI_ISL_430467	2020-03-04	Asia / India / West Bengal / East Medinipur	Human		Male	25	unknown	Original		Patient infected while traveling
hCoV-19/India/S2/2020	EPI_ISL_430468	21/03/20	Asia / India / West_Bengal / Kolkata	Human	unknown	Male	48	unknown	Original	unknown	unknown
hCoV-19/India/GMC-KN318/2020	EPI_ISL_431102	2020-11-03	Asia / India / Telangana / Hyderabad	Human	Recent Visit to Italy	Female	24	Asymptomatic/Released	Original (Clinical Sample)	Oro-pharyngeal swab
hCoV-19/India/GBRC2/2020	EPI_ISL_435049	13/04/20	Asia / India / Gujarat / Ahmedabad	Human		Male	45	Released, Live	Original	Oro-pharyngeal swab
hCoV-19/India/GBRC3/2020	EPI_ISL_435050	13/04/20	Asia / India / Gujarat / Ahmedabad	Human		Female	42	Released, Live	Original	Oro-pharyngeal swab
hCoV-19/India/GBRC4/2020	EPI_ISL_435051	13/04/20	Asia / India / Gujarat / Ahmedabad	Human		Male	66	Deceased	Original	Oro-pharyngeal swab
hCoV-19/India/GBRC6/2020	EPI_ISL_435053	2020-07-04	Asia / India / Gujarat / Ahmedabad	Human		Female	60	Hospitalized, Live	Original	Oro-pharyngeal swab
hCoV-19/India/GBRC7/2020	EPI_ISL_435054	14/04/20	Asia / India / Gujarat / Ahmedabad	Human		Male	54	unknown	Original	Oro-pharyngeal swab
hCoV-19/India/GBRC8/2020	EPI_ISL_435055	22/04/20	Asia / India / Gujarat / Gandhinagar	Human		Male	33	Hospitalized, Live	Original	Oro-pharyngeal swab
hCoV-19/India/GBRC9/2020	EPI_ISL_435056	21/04/20	Asia / India / Gujarat / Mansa	Human		Male	65	Hospitalized, Live	Original	Oro-pharyngeal swab
hCoV-19/India/GBRC12/2020	EPI_ISL_437440	26/04/20	Asia / India / Gujarat / Surat	Human		Male	7	unknown	Original	Oro-pharyngeal swab
hCoV-19/India/GBRC17a/2020	EPI_ISL_437445	26/04/20	Asia / India / Gujarat / Ahmedabad	Human		Female	29	unknown	Original	Oro-pharyngeal swab
hCoV-19/India/GBRC17b/2020	EPI_ISL_437446	26/04/20	Asia / India / Gujarat / Ahmedabad	Human		Female	29	unknown	Original	Oro-pharyngeal swab
hCoV-19/India/GBRC18/2020	EPI_ISL_437447	26/04/20	Asia / India / Gujarat / Ahmedabad	Human		Male	42	Released	Original	Oro-pharyngeal swab
hCoV-19/India/GBRC19/2020	EPI_ISL_437448	26/04/20	Asia / India / Gujarat / Ahmedabad	Human		Female	40	Released	Original	Oro-pharyngeal swab
hCoV-19/India/GBRC20/2020	EPI_ISL_437449	26/04/20	Asia / India / Gujarat / Ahmedabad	Human		Female	17	Released	Original	Oro-pharyngeal swab
hCoV-19/India/GBRC21/2020	EPI_ISL_437450	26/04/20	Asia / India / Gujarat / Ahmedabad	Human		Female	36	unknown	Original	Oro-pharyngeal swab
hCoV-19/India/GBRC22/2020	EPI_ISL_437451	26/04/20	Asia / India / Gujarat / Ahmedabad	Human		Female	20	unknown	Original	Oro-pharyngeal swab
hCoV-19/India/GBRC23/2020	EPI_ISL_437452	26/04/20	Asia / India / Gujarat / Ahmedabad	Human		Female	12	unknown	Original	Oro-pharyngeal swab
hCoV-19/India/S12/2020	EPI_ISL_437539	2020-06-04	Asia / India / West Bengal / East Medinipur	Human		Female	27	unknown	Original		Patient infected while traveling
hCoV-19/India/GBRC25/2020	EPI_ISL_444456	26/04/20	Asia / India / Gujarat / Ahmedabad	Human		Female	43	unknown	Original	Oro-pharyngeal swab
hCoV-19/India/GBRC26/2020	EPI_ISL_444457	26/04/20	Asia / India / Gujarat / Ahmedabad	Human		Male	40	unknown	Original	Oro-pharyngeal swab
hCoV-19/India/GBRC27/2020	EPI_ISL_444458	26/04/20	Asia / India / Gujarat / Ahmedabad	Human		Male	35	unknown	Original	Oro-pharyngeal swab
hCoV-19/India/GBRC28/2020	EPI_ISL_444459	30/04/20	Asia / India / Gujarat / Ahmedabad	Human		Male	48	unknown	Original	Oro-pharyngeal swab
hCoV-19/India/GBRC29/2020	EPI_ISL_444460	30/04/20	Asia / India / Gujarat / Ahmedabad	Human		Male	37	unknown	Original	Oro-pharyngeal swab
hCoV-19/India/GBRC30/2020	EPI_ISL_444461	29/04/20	Asia / India / Gujarat / Ahmedabad	Human		Male	63	unknown	Original	Oro-pharyngeal swab
hCoV-19/India/GBRC31/2020	EPI_ISL_444462	29/04/20	Asia / India / Gujarat / Ahmedabad	Human		Female	28	unknown	Original	Oro-pharyngeal swab
hCoV-19/India/GBRC32/2020	EPI_ISL_444463	29/04/20	Asia / India / Gujarat / Ahmedabad	Human		Male	68	unknown	Original	Oro-pharyngeal swab
hCoV-19/India/GBRC33/2020	EPI_ISL_444464	29/04/20	Asia / India / Gujarat / Ahmedabad	Human		Female	30	unknown	Original	Oro-pharyngeal swab
hCoV-19/India/GBRC34/2020	EPI_ISL_444465	29/04/20	Asia / India / Gujarat / Ahmedabad	Human		Male	53	unknown	Original	Oro-pharyngeal swab
hCoV-19/India/GBRC35/2020	EPI_ISL_444466	29/04/20	Asia / India / Gujarat / Ahmedabad	Human		Male	35	unknown	Original	Oro-pharyngeal swab
hCoV-19/India/GBRC36/2020	EPI_ISL_444467	29/04/20	Asia / India / Gujarat / Ahmedabad	Human		Female	55	unknown	Original	Oro-pharyngeal swab
hCoV-19/India/GBRC37/2020	EPI_ISL_444468	29/04/20	Asia / India / Gujarat / Ahmedabad	Human		Female	60	unknown	Original	Oro-pharyngeal swab
hCoV-19/India/GBRC38/2020	EPI_ISL_444469	29/04/20	Asia / India / Gujarat / Ahmedabad	Human		Male	37	unknown	Original	Oro-pharyngeal swab
hCoV-19/India/GBRC39/2020	EPI_ISL_444470	29/04/20	Asia / India / Gujarat / Ahmedabad	Human		Male	56	unknown	Original	Oro-pharyngeal swab
hCoV-19/India/GBRC40/2020	EPI_ISL_444471	29/04/20	Asia / India / Gujarat / Ahmedabad	Human		Female	34	unknown	Original	Oro-pharyngeal swab
hCoV-19/India/GBRC41/2020	EPI_ISL_444472	29/04/20	Asia / India / Gujarat / Ahmedabad	Human		Female	29	unknown	Original	Oro-pharyngeal swab
hCoV-19/India/GBRC42/2020	EPI_ISL_444473	29/04/20	Asia / India / Gujarat / Ahmedabad	Human		Male	34	unknown	Original	Oro-pharyngeal swab
hCoV-19/India/GBRC43/2020	EPI_ISL_444474	29/04/20	Asia / India / Gujarat / Ahmedabad	Human		Female	52	unknown	Original	Oro-pharyngeal swab
hCoV-19/India/GBRC44/2020	EPI_ISL_444475	29/04/20	Asia / India / Gujarat / Ahmedabad	Human		Male	20	unknown	Original	Oro-pharyngeal swab
hCoV-19/India/GBRC45/2020	EPI_ISL_444476	29/04/20	Asia / India / Gujarat / Ahmedabad	Human		Female	24	unknown	Original	Oro-pharyngeal swab
hCoV-19/India/GBRC46/2020	EPI_ISL_444477	29/04/20	Asia / India / Gujarat / Ahmedabad	Human		Male	60	unknown	Original	Oro-pharyngeal swab
hCoV-19/India/GBRC47/2020	EPI_ISL_444478	30/04/20	Asia / India / Gujarat / Ahmedabad	Human		Male	60	unknown	Original	Oro-pharyngeal swab
hCoV-19/India/GBRC48/2020	EPI_ISL_444479	29/04/20	Asia / India / Gujarat / Ahmedabad	Human		Male	51	unknown	Original	Oro-pharyngeal swab
hCoV-19/India/GBRC49/2020	EPI_ISL_444480	30/04/20	Asia / India / Gujarat / Ahmedabad	Human		Male	60	unknown	Original	Oro-pharyngeal swab
hCoV-19/India/GBRC50/2020	EPI_ISL_444481	30/04/20	Asia / India / Gujarat / Ahmedabad	Human		Female	55	unknown	Original	Oro-pharyngeal swab
hCoV-19/India/GBRC51/2020	EPI_ISL_444482	2020-02-05	Asia / India / Gujarat / Prantij	Human		Male	18	unknown	Original	Oro-pharyngeal swab
hCoV-19/India/GBRC52/2020	EPI_ISL_444483	2020-02-05	Asia / India / Gujarat / Prantij	Human		Male	30	Deceased	Original	Oro-pharyngeal swab
hCoV-19/India/GBRC53/2020	EPI_ISL_444484	2020-04-05	Asia / India / Gujarat / Modasa	Human		Male	28	unknown	Original	Oro-pharyngeal swab
hCoV-19/India/GBRC54/2020	EPI_ISL_444485	2020-04-05	Asia / India / Gujarat / Modasa	Human		Female	57	unknown	Original	Oro-pharyngeal swab
hCoV-19/India/GBRC55/2020	EPI_ISL_444486	2020-04-05	Asia / India / Gujarat / Dhansura	Human		Male	55	unknown	Original	Oro-pharyngeal swab
hCoV-19/India/GBRC56a/2020	EPI_ISL_447030	2020-03-05	Asia / India / Gujarat / Ahmedabad	Human		Female	65	unknown	Original
hCoV-19/India/GBRC56b/2020	EPI_ISL_447031	2020-03-05	Asia / India / Gujarat / Ahmedabad	Human		Female	65	unknown	Original
hCoV-19/India/GBRC57/2020	EPI_ISL_447032	2020-03-05	Asia / India / Gujarat / Ahmedabad	Human		Female	50	unknown	Original
hCoV-19/India/GBRC58/2020	EPI_ISL_447033	2020-03-05	Asia / India / Gujarat / Ahmedabad	Human		Male	40	unknown	Original
hCoV-19/India/GBRC60/2020	EPI_ISL_447035	2020-03-05	Asia / India / Gujarat / Ahmedabad	Human		Female	78	unknown	Original
hCoV-19/India/GBRC61/2020	EPI_ISL_447036	2020-03-05	Asia / India / Gujarat / Ahmedabad	Human		Male	56	unknown	Original
hCoV-19/India/GBRC62/2020	EPI_ISL_447037	2020-03-05	Asia / India / Gujarat / Ahmedabad	Human		Male	26	unknown	Original
hCoV-19/India/GBRC63/2020	EPI_ISL_447038	2020-03-05	Asia / India / Gujarat / Ahmedabad	Human		Female	34	unknown	Original
hCoV-19/India/GBRC64/2020	EPI_ISL_447039	2020-03-05	Asia / India / Gujarat / Ahmedabad	Human		Female	52	unknown	Original
hCoV-19/India/GBRC65a/2020	EPI_ISL_447040	2020-03-05	Asia / India / Gujarat / Ahmedabad	Human		Male	18	unknown	Original
hCoV-19/India/GBRC65b/2020	EPI_ISL_447041	2020-03-05	Asia / India / Gujarat / Ahmedabad	Human		Male	18	unknown	Original
hCoV-19/India/GBRC66/2020	EPI_ISL_447042	2020-03-05	Asia / India / Gujarat / Ahmedabad	Human		Male	24	unknown	Original
hCoV-19/India/GBRC67a/2020	EPI_ISL_447043	2020-03-05	Asia / India / Gujarat / Ahmedabad	Human		Female	42	unknown	Original
hCoV-19/India/GBRC67b/2020	EPI_ISL_447044	2020-03-05	Asia / India / Gujarat / Ahmedabad	Human		Female	42	unknown	Original
hCoV-19/India/GBRC68/2020	EPI_ISL_447045	2020-03-05	Asia / India / Gujarat / Ahmedabad	Human		Male	28	unknown	Original
hCoV-19/India/GBRC69/2020	EPI_ISL_447046	2020-04-05	Asia / India / Gujarat / Ahmedabad	Human		Female	20	unknown	Original
hCoV-19/India/GBRC70/2020	EPI_ISL_447047	29/04/20	Asia / India / Gujarat / Gandhinagar	Human		Male	49	unknown	Original
hCoV-19/India/GBRC71/2020	EPI_ISL_447048	27/04/20	Asia / India / Gujarat / Gandhinagar	Human		Female	70	unknown	Original
hCoV-19/India/GBRC72a/2020	EPI_ISL_447049	29/04/20	Asia / India / Gujarat / Gandhinagar	Human		Female	3	unknown	Original
hCoV-19/India/GBRC72b/2020	EPI_ISL_447050	29/04/20	Asia / India / Gujarat / Gandhinagar	Human		Female	3	unknown	Original
hCoV-19/India/GBRC73/2020	EPI_ISL_447051	29/04/20	Asia / India / Gujarat / Gandhinagar	Human		Female	42	unknown	Original
hCoV-19/India/GBRC74/2020	EPI_ISL_447052	2020-02-05	Asia / India / Gujarat / Gandhinagar	Human		Male	unknown	unknown	Original
hCoV-19/India/GBRC75/2020	EPI_ISL_447053	29/04/20	Asia / India / Gujarat / Gandhinagar	Human		Male	66	unknown	Original
hCoV-19/India/GBRC76/2020	EPI_ISL_447534	2020-05-05	Asia / India / Gujarat / Modasa	Human		Female	9	unknown	Original
hCoV-19/India/GBRC77/2020	EPI_ISL_447535	2020-05-05	Asia / India / Gujarat / Modasa	Human		Male	30	unknown	Original
hCoV-19/India/GBRC78a/2020	EPI_ISL_447536	2020-05-05	Asia / India / Gujarat / Modasa	Human		Male	68	unknown	Original
hCoV-19/India/GBRC78b/2020	EPI_ISL_447537	2020-05-05	Asia / India / Gujarat / Modasa	Human		Male	68	unknown	Original
hCoV-19/India/GBRC79a/2020	EPI_ISL_447538	2020-05-05	Asia / India / Gujarat / Modasa	Human		Female	39	unknown	Original
hCoV-19/India/GBRC79b/2020	EPI_ISL_447539	2020-05-05	Asia / India / Gujarat / Modasa	Human		Female	39	unknown	Original
hCoV-19/India/GBRC81a/2020	EPI_ISL_447540	2020-05-05	Asia / India / Gujarat / Modasa	Human		Female	40	unknown	Original
hCoV-19/India/GBRC81b/2020	EPI_ISL_447541	2020-05-05	Asia / India / Gujarat / Modasa	Human		Female	40	unknown	Original
hCoV-19/India/GBRC82a/2020	EPI_ISL_447542	2020-05-05	Asia / India / Gujarat / Modasa	Human		Male	33	unknown	Original
hCoV-19/India/GBRC82b/2020	EPI_ISL_447543	2020-05-05	Asia / India / Gujarat / Modasa	Human		Male	33	unknown	Original
hCoV-19/India/GBRC83/2020	EPI_ISL_447544	2020-05-05	Asia / India / Gujarat / Modasa	Human		Male	14	unknown	Original
hCoV-19/India/GBRC84/2020	EPI_ISL_447545	2020-05-05	Asia / India / Gujarat / Prantij	Human		Female	25	unknown	Original
hCoV-19/India/GBRC85/2020	EPI_ISL_447546	2020-05-05	Asia / India / Gujarat / Himatnagar	Human		Male	10	unknown	Original
hCoV-19/India/GBRC86/2020	EPI_ISL_447547	28/04/20	Asia / India / Gujarat / Gandhinagar	Human		Female	30	unknown	Original
hCoV-19/India/GBRC87/2020	EPI_ISL_447548	28/04/20	Asia / India / Gujarat / Dahegam	Human		Female	44	unknown	Original
hCoV-19/India/GBRC88a/2020	EPI_ISL_447549	2020-03-05	Asia / India / Gujarat / Dahegam	Human		Male	54	unknown	Original
hCoV-19/India/GBRC88b/2020	EPI_ISL_447550	2020-03-05	Asia / India / Gujarat / Dahegam	Human		Male	54	unknown	Original
hCoV-19/India/GBRC89/2020	EPI_ISL_447551	25/04/20	Asia / India / Gujarat / Gandhinagar	Human		Female	52	unknown	Original
hCoV-19/India/GBRC90/2020	EPI_ISL_447552	2020-02-05	Asia / India / Gujarat / Gandhinagar	Human		Male	39	unknown	Original
hCoV-19/India/GBRC91/2020	EPI_ISL_447553	27/04/20	Asia / India / Gujarat / Gandhinagar	Human		Male	13	unknown	Original
hCoV-19/India/GBRC92/2020	EPI_ISL_447554	26/04/20	Asia / India / Gujarat / Gandhinagar	Human		Male	39	unknown	Original
hCoV-19/India/GBRC93/2020	EPI_ISL_447555	28/04/20	Asia / India / Gujarat / Mansa	Human		Male	6	unknown	Original
hCoV-19/India/CCMB_C4-15/2020	EPI_ISL_447587	20/04/20	Asia / India / Tamil Nadu	Human		Male	24	unknown	Original	Naso-pharyngeal swab/Oro-pharyngeal swab
hCoV-19/India/CCMB_NIV3/2020	EPI_ISL_450323	27/03/20	Asia / India / Maharashtra	Human	-	Female	44	Hospitalized	Original	Oro-pharyngeal swab	-
hCoV-19/India/CCMB_NIV5/2020	EPI_ISL_450325	17/03/20	Asia / India / Maharashtra	Human	-	Male	37	Hospitalized	Original	Oro-pharyngeal swab	-
hCoV-19/India/GBRC94/2020	EPI_ISL_450781	2020-09-05	Asia / India / Gujarat / Junagadh	Human		Male	24	Released, Live	Original
hCoV-19/India/GBRC95a/2020	EPI_ISL_450782	2020-11-04	Asia / India / Gujarat / Ahmedabad	Human		Female	unknown	unknown	Original
hCoV-19/India/GBRC95b/2020	EPI_ISL_450783	2020-11-04	Asia / India / Gujarat / Ahmedabad	Human		Female	unknown	unknown	Original
hCoV-19/India/GBRC97a/2020	EPI_ISL_450785	2020-10-05	Asia / India / Gujarat / Una	Human		Male	63	Hospitalized	Original
hCoV-19/India/GBRC97b/2020	EPI_ISL_450786	2020-10-05	Asia / India / Gujarat / Una	Human		Male	63	Hospitalized	Original
hCoV-19/India/GBRC99/2020	EPI_ISL_450788	2020-06-05	Asia / India / Gujarat / Rajkot	Human		Male	38	unknown	Original
hCoV-19/India/GBRC100/2020	EPI_ISL_450789	2020-10-05	Asia / India / Gujarat / Kodinar	Human		Female	55	Released, Live	Original
hCoV-19/India/GBRC104/2020	EPI_ISL_451149	2020-07-05	Asia / India / Gujarat / Jamnagar	Human		Male	55	Released, Live	Original
hCoV-19/India/GBRC105/2020	EPI_ISL_451150	2020-06-05	Asia / India / Gujarat / Jamnagar	Human		Male	70	unknown	Original
hCoV-19/India/GBRC106/2020	EPI_ISL_451151	2020-05-05	Asia / India / Gujarat / Jamnagar	Human		Male	50	Released, Live	Original
hCoV-19/India/GBRC107/2020	EPI_ISL_451152	2020-09-05	Asia / India / Gujarat / Jamnagar	Human		Female	42	Released, Live	Original
hCoV-19/India/GBRC108/2020	EPI_ISL_451153	2020-10-05	Asia / India / Gujarat / Jamnagar	Human		Male	35	unknown	Original
hCoV-19/India/GBRC110/2020	EPI_ISL_451155	2020-03-05	Asia / India / Gujarat / Vadodara	Human		Male	70	unknown	Original
hCoV-19/India/GBRC112/2020	EPI_ISL_451157	2020-02-05	Asia / India / Gujarat / Vadodara	Human		Female	1	unknown	Original
hCoV-19/India/GBRC113/2020	EPI_ISL_451158	2020-03-05	Asia / India / Gujarat / Vadodara	Human		Male	72	Released, Live	Original
hCoV-19/India/GBRC115/2020	EPI_ISL_451160	2020-03-05	Asia / India / Gujarat / Vadodara	Human		Male	63	unknown	Original
hCoV-19/India/GBRC117/2020	EPI_ISL_451162	2020-03-05	Asia / India / Gujarat / Vadodara	Human		Female	25	Released, Live	Original
hCoV-19/India/GBRC118/2020	EPI_ISL_451163	2020-02-05	Asia / India / Gujarat / Vadodara	Human		Female	53	unknown	Original

### Sheet: Clade A3
Virus name	Accession ID	Collection date	Location	Host	Additional location information	Gender	Patient age	Patient status	Passage	Specimen	Additional host information
hCoV-19/India/1073/2020	EPI_ISL_421662	2020-10-03	Asia / India	Human	Indian citizen sampled at Iran	Male	68	unknown	Original (Clinical sample)	Throat swab Nasal swab
hCoV-19/India/1093/2020	EPI_ISL_421663	2020-10-03	Asia / India	Human	Indian citizen sampled at Iran	Male	45	unknown	Original (Clinical sample)	Throat swab Nasal swab
hCoV-19/India/1100/2020	EPI_ISL_421664	2020-10-03	Asia / India	Human	Indian citizen sampled at Iran	Male	72	unknown	Original (Clinical sample)	Throat swab Nasal swab
hCoV-19/India/1104/2020	EPI_ISL_421665	2020-10-03	Asia / India	Human	Indian citizen sampled at Iran	Male	43		Original (Clinical sample)	Throat swab Nasal swab
hCoV-19/India/1111/2020	EPI_ISL_421666	2020-10-03	Asia / India	Human	Indian citizen sampled at Iran	Female	54	unknown	Original (Clinical sample)	Throat swab Nasal swab
hCoV-19/India/1115/2020	EPI_ISL_421667	2020-10-03	Asia / India	Human	Indian citizen sampled at Iran	Male	66	unknown	Original (Clinical sample)	Throat swab Nasal swab
hCoV-19/India/1125/2020	EPI_ISL_421668	2020-10-03	Asia / India	Human	Indian citizen sampled at Iran	Male	70	unknown	Original (Clinical sample)	Throat swab Nasal swab
hCoV-19/India/1616/2020	EPI_ISL_421669	2020-12-03	Asia / India	Human	Indian citizen sampled at Iran	Female	70	unknown	Original (Clinical sample)	Throat swab Nasal swab
hCoV-19/India/1617/2020	EPI_ISL_421670	2020-12-03	Asia / India	Human	Indian citizen sampled at Iran	Female	50	unknown	Original (Clinical sample)	Throat swab Nasal swab
hCoV-19/India/1621/2020	EPI_ISL_421671	2020-12-03	Asia / India	Human	Indian citizen sampled at Iran	Female	55	unknown	Original (Clinical sample)	Throat swab Nasal swab
hCoV-19/India/1644/2020	EPI_ISL_421672	2020-12-03	Asia / India	Human	Indian citizen sampled at Iran	Male	59	unknown	Original (Clinical sample)	Throat swab Nasal swab
hCoV-19/India/1063/2020	EPI_ISL_424361	2020-10-03	Asia / India	Human	Indian citizen sampled at Iran	Female	33		Original (Clinical sample)	Throat swab Nasal swab
hCoV-19/India/1652/2020	EPI_ISL_424363	2020-12-03	Asia / India	Human	Indian citizen sampled at Iran	Male	70		Original (Clinical sample)	Throat swab Nasal swab
